# Microbiota-root-shoot axis modulation by MYC2 favours *Arabidopsis* growth over defence under suboptimal light

**DOI:** 10.1101/2020.11.06.371146

**Authors:** Shiji Hou, Thorsten Thiergart, Nathan Vannier, Fantin Mesny, Jörg Ziegler, Brigitte Pickel, Stéphane Hacquard

## Abstract

Bidirectional root-shoot signalling is likely key in orchestrating stress responses and ensuring plant survival. Here we show that *Arabidopsis thaliana* responses to microbial root commensals and light are interconnected along a microbiota-root-shoot axis. Microbiota and light manipulation experiments in a gnotobiotic system reveal that low photosynthetically active radiation (LP) perceived by leaves induce long-distance modulation of root bacterial, but not fungal or oomycetal communities. Reciprocally, bacterial root commensals and particularly *Pseudomomas* isolates are necessary for rescuing plant growth under LP. RNA-Seq, combined with leaf inoculation experiments with biotrophic and necrotrophic microbial pathogens indicate that microbiota-induced growth under LP coincides with transcriptional repression of immune responses, thereby increasing susceptibility to both pathogens. Inspection of a set of *A. thaliana* mutants demonstrates that orchestration of this light-dependent growth-defence trade-off requires the transcriptional regulator MYC2. Our work indicates that aboveground stress responses in plants can be governed by signals from microbial root commensals.
