## Supplementary material for "Microbiota-root-shoot axis modulation by MYC2 favours *Arabidopsis* growth over defence under suboptimal light": Table S2

### Sheet: Global model
Table S2: PERMANOVA partitioning of microbial community assemblages based on OTUs distance matrices (Bray Curtis dissimilarities, 999 permutations, with Adonis function in R).
	Global model
	Bacteria
	df	F	R2	P			Model based on roots samples						Model based on Matrix samples
Compartment	8	4.197	0.39719	0.001			Bacteria						Bacteria
Light	1	6.435	0.07474	0.002			df	F	R2	P			df	F	R2	P
Compartment:Light	1	2.467	0.02865	0.051		Light	1	6.3953	0.2252	0.006		Light	1	1.2002	0.05406	0.3
Residuals	43	NA	0.49943	NA		Residuals	22	NA	0.77478	NA		Residuals	21	NA	0.94594	NA
Total	46	NA	1.0	NA		Total	23	NA	1.0	NA		Total	22	NA	1.0	NA
	Global model
	Fungi
	df	F	R2	P			Model based on roots samples						Model based on Matrix samples
Compartment	8	6.7737	0.12735	0.001			Fungi						Fungi
Light	1	2.4267	0.04562	0.054			df	F	R2	P			df	F	R2	P
Compartment:Light	1	-0.0093	-0.00017	0.998		Light	1	0.5279	0.02343	0.674		Light	1	2.4127	0.09883	0.094
Residuals	44	NA	0.82721	NA		Residuals	22	NA	0.97657	NA		Residuals	22	NA	0.90117	NA
Total	47	NA	1.0	NA		Total	23	NA	1.0	NA		Total	23	NA	1.0	NA
	Global model
	Oomycetes
	df	F	R2	P			Model based on roots samples						Model based on Matrix samples
Compartment	8	0.89343	0.02282	0.439			Oomycetes						Oomycetes
Light	1	0.67425	0.01722	0.527			df	F	R2	P			df	F	R2	P
Compartment:Light	1	1.57743	0.04030	0.213		Light	1	2.0105	0.11819	0.142		Light	1	-0.26499	-0.01278	0.999
Residuals	36	NA	0.91966	NA		Residuals	15	NA	0.88181	NA		Residuals	15	NA	0.88181	NA
Total	39	NA	1.0	NA		Total	16	NA	1.0	NA		Total	16	NA	1.0	NA
