## Supplementary material for "Microbiota-root-shoot axis modulation by MYC2 favours *Arabidopsis* growth over defence under suboptimal light": Table S4

### Sheet: Sheet1
Table S4. Arabidopsis thaliana accessions, Related to Figure 4, Figure 5, and Figure 6
A. thaliana accession Col-0	Standard accession
A. thaliana mutant line sid2-2	Wildermuth et al., 2001
A. thaliana mutant line dellaP	Park et al., 2013
A. thaliana mutant line dde2-2	von Malek et al., 2002
A. thaliana mutant line myc2-3	Shin et al., 2012
A. thaliana mutant line jazQ	Campos et al., 2016
A. thaliana mutant line bri1-301	Xu et al., 2008
A. thaliana mutant line cry1cry2	Ahmad et al., 1998
A. thaliana mutant line sav3-3	Tao et al., 2008
A. thaliana mutant line myc234	Fernández-Calvo et al., 2011
A. thaliana transgenic line jin1-8 pMYC2:MYC2-FLAG	Hou et al., 2010
