## Supplementary material for "Microbiota-root-shoot axis modulation by MYC2 favours *Arabidopsis* growth over defence under suboptimal light": Table S5

### Sheet: Global_model
Table S4: PERMANOVA partitioning of microbial community assemblages based on OTUs distance matrices (Bray Curtis dissimilarities, 999 permutations, with Adonis function in R).
	Global model
	Bacteria
	df	F	R2	P
Genotype	8	4.116	0.06667	0.001
Compartment	1	99.203	0.20085	0.001
Light	1	1.761	0.00357	0.107
Genotype:Compartment	8	1.615	0.02615	0.011
Genotype:Light	8	0.970	0.01571	0.495
Compartment:Light	1	3.127	0.00633	0.014
Genotype:Compartment:Light	8	0.403	0.00653	1.000
Residuals	333	NA	0.67420	NA
Total	368	NA	1.0	NA
	Model based on roots samples
	Bacteria
	df	F	R2	P
Genotype	8	2.90677	0.11690	0.001
Light	1	2.79874	0.01407	0.024
Genotype:Light	8	0.98324	0.03954	0.506
Residuals	165	NA	0.82948	NA
Total	182	NA	1.0	NA
	Model based on Matrix samples
	Bacteria
	df	F	R2	P
Genotype	8	2.89801	0.11751	0.001
Light	1	2.28485	0.01158	0.083
Genotype:Light	8	0.47755	0.01936	0.993
Residuals	168	NA	0.85154	NA
Total	185	NA	1.0	NA

### Sheet: SVM
List of 37 bacteria for which change in RA between mutants in LP can predict difference in canopy growth (BFO-induced growth: Col-0, sid2-2, dellaP vs. lack of BFO-induced growth: the other mutants) with R2=83%
	svm_coefficient
Root267	-0,390857
Root565	-0,364025
Root265	-0,34906
Root763	-0,342377
Root764	-0,332908
Root135	-0,308904
Root217	-0,306593
Root710	-0,305893
Root381	-0,289088
Root105	-0,270603
Root1295	-0,267717
Root240	-0,255225
Root179	-0,222408
Root685	-0,214461
Root1212	-0,209338
Root318D1	-0,119927
Root369	0,151216
Root61	0,153574
Root562	0,154872
Root83	0,161548
Root1280	0,162055
Root102	0,222572
Root401	0,249266
Root811	0,264456
Root773	0,273055
Root559	0,275511
Root772	0,288772
Root157	0,292072
Root1293	0,293792
Root53	0,294514
Root482	0,310881
Root491	0,322966
Root787	0,429692
Root1252	0,45447
Root444D2	0,463415
Root630	0,508013
Root1294	0,61666
